# Gene expression in patient-derived neural progenitors implicates WNT5A signaling in the etiology of schizophrenia

**DOI:** 10.1101/209197

**Authors:** Oleg V Evgrafov, Chris Armoskus, Bozena B Wrobel, Valeria N Spitsyna, Tade Souaiaia, Jennifer S. Herstein, Christopher P Walker, Joseph D Nguyen, Adrian Camarena, Jonathan R Weitz, Jae Mun ‘Hugo’ Kim, Edder Lopez Duarte, Kai Wang, George M Simpson, Janet L Sobell, Helena Medeiros, Michele T Pato, Carlos N Pato, James A Knowles

## Abstract

**BACKGROUND:** GWAS of schizophrenia demonstrated that variations in the non-coding regions are responsible for most of common variation heritability of the disease. It is hypothesized that these risk variants alter gene expression. Thus, studying alterations in gene expression in schizophrenia may provide a direct approach to understanding the etiology of the disease. In this study we use <u>C</u>ultured <u>N</u>eural progenitor cells derived from <u>O</u>lfactory <u>N</u>euroepithelium (CNON) as a genetically unaltered cellular model to elucidate the neurodevelopmental aspects of schizophrenia.

**METHODS:** We performed a gene expression study using RNA-Seq of CNON from 111 controls and 144 individuals with schizophrenia. Differentially expressed (DEX) genes were identified with DESeq2, using covariates to correct for sex, age, library batches and one surrogate variable component.

**RESULTS:** 80 genes were DEX (FDR<10%), showing enrichment in cell migration, cell adhesion, developmental process, synapse assembly, cell proliferation and related gene ontology categories. Cadherin and Wnt signaling pathways were positive in overrepresentation test, and, in addition, many genes are specifically involved in Wnt5A signaling. The DEX genes were significantly, enriched in the genes overlapping SNPs with genome-wide significant association from the PGC GWAS of schizophrenia (PGC SCZ2). We also found substantial overlap with genes associated with other psychiatric disorders or brain development, enrichment in the same GO categories as genes with mutations *de novo* in schizophrenia, and studies of iPSC-derived neural progenitor cells.

**CONCLUSIONS:** CNON cells are a good model of the neurodevelopmental aspects of schizophrenia and can be used to elucidate the etiology of the disorder.
