## Supplemental Table S4 for "Gene expression in patient-derived neural progenitors implicates WNT5A signaling in the etiology of schizophrenia"

### Sheet: gProfiler
Supplemental Table S4. Full GO enrichment results for 80 DEX genes (FDR < 10%). GSEA done by g:Profiler (14) using the ordered query option that takes into account which genes are more significant. Filtered table of most significant terms is presented in Table 2. P-values were corrected for multiple comparisons by algorithm g:SCS, the default option in g:Profiler.
#	signf	p-value	T	Q	Q&T	Q&T/Q	Q&T/T	term ID	t type	t group	t name	t depth	Q&T list
1	!	3.53e-06	370	48	11	0.229	0.03	GO:0001525	BP	4	angiogenesis	3	ENSG00000021645,ENSG00000076706,ENSG00000114251,ENSG00000133048,ENSG00000135250,ENSG00000154229,ENSG00000162434,ENSG00000164532,ENSG00000165197,ENSG00000172156,ENSG00000189058
1	!	9.48e-06	1077	43	15	0.349	0.014	GO:0016477	BP	5	cell migration	3	ENSG00000076706,ENSG00000109819,ENSG00000114251,ENSG00000115461,ENSG00000120337,ENSG00000135914,ENSG00000149564,ENSG00000154229,ENSG00000154721,ENSG00000162434,ENSG00000164532,ENSG00000165197,ENSG00000172156,ENSG00000184731,ENSG00000189058
1	!	1.41e-05	523	50	12	0.24	0.023	GO:0001568	BP	4	blood vessel development	3	ENSG00000021645,ENSG00000076706,ENSG00000104903,ENSG00000114251,ENSG00000133048,ENSG00000135250,ENSG00000154229,ENSG00000162434,ENSG00000164532,ENSG00000165197,ENSG00000172156,ENSG00000189058
1	!	1.57e-05	842	54	15	0.278	0.018	GO:0072359	BP	4	circulatory system development	4	ENSG00000021645,ENSG00000068305,ENSG00000076706,ENSG00000104903,ENSG00000114251,ENSG00000133048,ENSG00000135250,ENSG00000135914,ENSG00000154229,ENSG00000157766,ENSG00000162434,ENSG00000164532,ENSG00000165197,ENSG00000172156,ENSG00000189058
1	!	2.29e-05	546	50	12	0.24	0.022	GO:0001944	BP	4	vasculature development	4	ENSG00000021645,ENSG00000076706,ENSG00000104903,ENSG00000114251,ENSG00000133048,ENSG00000135250,ENSG00000154229,ENSG00000162434,ENSG00000164532,ENSG00000165197,ENSG00000172156,ENSG00000189058
1	!	2.49e-05	446	48	11	0.229	0.025	GO:0048514	BP	4	blood vessel morphogenesis	3	ENSG00000021645,ENSG00000076706,ENSG00000114251,ENSG00000133048,ENSG00000135250,ENSG00000154229,ENSG00000162434,ENSG00000164532,ENSG00000165197,ENSG00000172156,ENSG00000189058
1	!	2.75e-05	555	50	12	0.24	0.022	GO:0072358	BP	4	cardiovascular system development	4	ENSG00000021645,ENSG00000076706,ENSG00000104903,ENSG00000114251,ENSG00000133048,ENSG00000135250,ENSG00000154229,ENSG00000162434,ENSG00000164532,ENSG00000165197,ENSG00000172156,ENSG00000189058
1	!	3.15e-05	1176	43	15	0.349	0.013	GO:0051674	BP	5	localization of cell	1	ENSG00000076706,ENSG00000109819,ENSG00000114251,ENSG00000115461,ENSG00000120337,ENSG00000135914,ENSG00000149564,ENSG00000154229,ENSG00000154721,ENSG00000162434,ENSG00000164532,ENSG00000165197,ENSG00000172156,ENSG00000184731,ENSG00000189058
1	!	3.15e-05	1176	43	15	0.349	0.013	GO:0048870	BP	5	cell motility	2	ENSG00000076706,ENSG00000109819,ENSG00000114251,ENSG00000115461,ENSG00000120337,ENSG00000135914,ENSG00000149564,ENSG00000154229,ENSG00000154721,ENSG00000162434,ENSG00000164532,ENSG00000165197,ENSG00000172156,ENSG00000184731,ENSG00000189058
1	!	0.000108	4217	56	30	0.536	0.007	GO:0007275	BP	4	multicellular organism development	3	ENSG00000021645,ENSG00000068305,ENSG00000076706,ENSG00000104903,ENSG00000109158,ENSG00000109819,ENSG00000112852,ENSG00000113205,ENSG00000114251,ENSG00000115461,ENSG00000118689,ENSG00000120324,ENSG00000120337,ENSG00000133048,ENSG00000135250,ENSG00000135914,ENSG00000137558,ENSG00000143631,ENSG00000145819,ENSG00000154229,ENSG00000157766,ENSG00000162434,ENSG00000164532,ENSG00000165197,ENSG00000169306…
1	!	0.000125	1111	56	16	0.286	0.014	GO:0007155	BP	1	cell adhesion	2	ENSG00000008517,ENSG00000021645,ENSG00000076706,ENSG00000112852,ENSG00000113205,ENSG00000114251,ENSG00000120324,ENSG00000120337,ENSG00000149564,ENSG00000154229,ENSG00000154721,ENSG00000157766,ENSG00000169306,ENSG00000172156,ENSG00000189058,ENSG00000272674
1	!	0.000133	1116	56	16	0.286	0.014	GO:0022610	BP	1	biological adhesion	1	ENSG00000008517,ENSG00000021645,ENSG00000076706,ENSG00000112852,ENSG00000113205,ENSG00000114251,ENSG00000120324,ENSG00000120337,ENSG00000149564,ENSG00000154229,ENSG00000154721,ENSG00000157766,ENSG00000169306,ENSG00000172156,ENSG00000189058,ENSG00000272674
1	!	0.000184	4916	56	32	0.571	0.007	GO:0032502	BP	4	developmental process	1	ENSG00000021645,ENSG00000068305,ENSG00000076706,ENSG00000104903,ENSG00000109158,ENSG00000109819,ENSG00000112852,ENSG00000113205,ENSG00000114251,ENSG00000115461,ENSG00000118689,ENSG00000120324,ENSG00000120337,ENSG00000133048,ENSG00000135250,ENSG00000135914,ENSG00000137558,ENSG00000143631,ENSG00000145819,ENSG00000154229,ENSG00000157766,ENSG00000162434,ENSG00000164532,ENSG00000165197,ENSG00000169306…
1	!	0.000218	1377	48	16	0.333	0.012	GO:0040011	BP	5	locomotion	1	ENSG00000021645,ENSG00000076706,ENSG00000109819,ENSG00000114251,ENSG00000115461,ENSG00000120337,ENSG00000135914,ENSG00000149564,ENSG00000154229,ENSG00000154721,ENSG00000162434,ENSG00000164532,ENSG00000165197,ENSG00000172156,ENSG00000184731,ENSG00000189058
1	!	0.00031	132	56	7	0.125	0.053	GO:0007416	BP	3	synapse assembly	1	ENSG00000021645,ENSG00000112852,ENSG00000113205,ENSG00000114251,ENSG00000120324,ENSG00000169306,ENSG00000272674
1	!	0.000318	103	43	6	0.14	0.058	GO:0045766	BP	4	positive regulation of angiogenesis	3	ENSG00000114251,ENSG00000133048,ENSG00000154229,ENSG00000162434,ENSG00000165197,ENSG00000172156
1	!	0.000699	119	21	5	0.238	0.042	GO:1904018	BP	4	positive regulation of vasculature development	2	ENSG00000114251,ENSG00000133048,ENSG00000162434,ENSG00000165197,ENSG00000172156
1	!	0.000833	4581	56	30	0.536	0.007	GO:0048856	BP	4	anatomical structure development	2	ENSG00000021645,ENSG00000068305,ENSG00000076706,ENSG00000104903,ENSG00000109158,ENSG00000109819,ENSG00000112852,ENSG00000113205,ENSG00000114251,ENSG00000115461,ENSG00000118689,ENSG00000120324,ENSG00000120337,ENSG00000133048,ENSG00000135250,ENSG00000135914,ENSG00000137558,ENSG00000143631,ENSG00000145819,ENSG00000154229,ENSG00000157766,ENSG00000162434,ENSG00000164532,ENSG00000165197,ENSG00000169306…
1	!	0.000864	63	43	5	0.116	0.079	GO:0001938	BP	7	positive regulation of endothelial cell proliferation	2	ENSG00000114251,ENSG00000135914,ENSG00000154229,ENSG00000165197,ENSG00000172156
1	!	0.00108	3767	56	27	0.482	0.007	GO:0048731	BP	4	system development	3	ENSG00000021645,ENSG00000068305,ENSG00000076706,ENSG00000104903,ENSG00000109158,ENSG00000109819,ENSG00000112852,ENSG00000113205,ENSG00000114251,ENSG00000115461,ENSG00000118689,ENSG00000120324,ENSG00000120337,ENSG00000133048,ENSG00000135250,ENSG00000135914,ENSG00000143631,ENSG00000145819,ENSG00000154229,ENSG00000157766,ENSG00000162434,ENSG00000164532,ENSG00000165197,ENSG00000169306,ENSG00000172156…
1	!	0.00183	1606	48	16	0.333	0.01	GO:0006928	BP	5	movement of cell or subcellular component	1	ENSG00000021645,ENSG00000076706,ENSG00000109819,ENSG00000114251,ENSG00000115461,ENSG00000120337,ENSG00000135914,ENSG00000149564,ENSG00000154229,ENSG00000154721,ENSG00000162434,ENSG00000164532,ENSG00000165197,ENSG00000172156,ENSG00000184731,ENSG00000189058
1	!	0.00215	619	43	10	0.233	0.016	GO:0030334	BP	5	regulation of cell migration	3	ENSG00000076706,ENSG00000109819,ENSG00000114251,ENSG00000115461,ENSG00000120337,ENSG00000154229,ENSG00000165197,ENSG00000172156,ENSG00000184731,ENSG00000189058
1	!	0.00235	86	74	6	0.081	0.07	GO:0001936	BP	7	regulation of endothelial cell proliferation	2	ENSG00000114251,ENSG00000135914,ENSG00000154229,ENSG00000165197,ENSG00000172156,ENSG00000174697
1	!	0.00283	26	56	4	0.071	0.154	GO:0016339	BP	11	calcium-dependent cell-cell adhesion via plasma membrane cell adhesion molecules	1	ENSG00000112852,ENSG00000113205,ENSG00000120324,ENSG00000272674
1	!	0.00291	1314	33	12	0.364	0.009	GO:0042127	BP	2	regulation of cell proliferation	1	ENSG00000109819,ENSG00000114251,ENSG00000115461,ENSG00000118689,ENSG00000120337,ENSG00000135250,ENSG00000135914,ENSG00000162434,ENSG00000164532,ENSG00000165197,ENSG00000172156,ENSG00000189058
1	!	0.00391	661	43	10	0.233	0.015	GO:2000145	BP	5	regulation of cell motility	2	ENSG00000076706,ENSG00000109819,ENSG00000114251,ENSG00000115461,ENSG00000120337,ENSG00000154229,ENSG00000165197,ENSG00000172156,ENSG00000184731,ENSG00000189058
1	!	0.0051	301	39	7	0.179	0.023	GO:0050900	BP	5	leukocyte migration	1	ENSG00000114251,ENSG00000120337,ENSG00000149564,ENSG00000154721,ENSG00000165197,ENSG00000172156,ENSG00000189058
1	!	0.0059	651	56	11	0.196	0.017	GO:0098609	BP	1	cell-cell adhesion	3	ENSG00000021645,ENSG00000112852,ENSG00000113205,ENSG00000114251,ENSG00000120324,ENSG00000120337,ENSG00000149564,ENSG00000154229,ENSG00000154721,ENSG00000169306,ENSG00000272674
1	!	0.00591	183	21	5	0.238	0.027	GO:0045765	BP	4	regulation of angiogenesis	2	ENSG00000114251,ENSG00000133048,ENSG00000162434,ENSG00000165197,ENSG00000172156
1	!	0.00642	102	74	6	0.081	0.059	GO:0001935	BP	7	endothelial cell proliferation	1	ENSG00000114251,ENSG00000135914,ENSG00000154229,ENSG00000165197,ENSG00000172156,ENSG00000174697
1	!	0.00671	5469	57	32	0.561	0.006	GO:0032501	BP	4	multicellular organismal process	1	ENSG00000021645,ENSG00000068305,ENSG00000076706,ENSG00000104903,ENSG00000109158,ENSG00000109819,ENSG00000111371,ENSG00000112852,ENSG00000113205,ENSG00000114251,ENSG00000115461,ENSG00000118689,ENSG00000120324,ENSG00000120337,ENSG00000133048,ENSG00000135250,ENSG00000135914,ENSG00000137558,ENSG00000143631,ENSG00000145819,ENSG00000154229,ENSG00000157766,ENSG00000162434,ENSG00000164532,ENSG00000165197…
1	!	0.00727	2138	32	14	0.438	0.007	GO:0009653	BP	4	anatomical structure morphogenesis	2	ENSG00000076706,ENSG00000109819,ENSG00000114251,ENSG00000115461,ENSG00000118689,ENSG00000133048,ENSG00000135250,ENSG00000135914,ENSG00000157766,ENSG00000162434,ENSG00000164532,ENSG00000165197,ENSG00000172156,ENSG00000189058
1	!	0.00805	856	75	14	0.187	0.016	GO:0048646	BP	4	anatomical structure formation involved in morphogenesis	2	ENSG00000021645,ENSG00000068305,ENSG00000076706,ENSG00000114251,ENSG00000133048,ENSG00000135250,ENSG00000154229,ENSG00000157216,ENSG00000162434,ENSG00000164532,ENSG00000165197,ENSG00000172156,ENSG00000174697,ENSG00000189058
1	!	0.00827	719	33	9	0.273	0.013	GO:0040012	BP	5	regulation of locomotion	2	ENSG00000076706,ENSG00000109819,ENSG00000114251,ENSG00000115461,ENSG00000120337,ENSG00000165197,ENSG00000172156,ENSG00000184731,ENSG00000189058
1	!	0.00916	728	33	9	0.273	0.012	GO:0051270	BP	5	regulation of cellular component movement	1	ENSG00000076706,ENSG00000109819,ENSG00000114251,ENSG00000115461,ENSG00000120337,ENSG00000165197,ENSG00000172156,ENSG00000184731,ENSG00000189058
1	!	0.0094	61	74	5	0.068	0.082	GO:0014897	BP	6	striated muscle hypertrophy	2	ENSG00000068305,ENSG00000115461,ENSG00000135914,ENSG00000154229,ENSG00000174697
1	!	0.0103	205	21	5	0.238	0.024	GO:1901342	BP	4	regulation of vasculature development	1	ENSG00000114251,ENSG00000133048,ENSG00000162434,ENSG00000165197,ENSG00000172156
1	!	0.011	63	74	5	0.068	0.079	GO:0014896	BP	6	muscle hypertrophy	1	ENSG00000068305,ENSG00000115461,ENSG00000135914,ENSG00000154229,ENSG00000174697
1	!	0.0139	232	56	7	0.125	0.03	GO:0050808	BP	3	synapse organization	1	ENSG00000021645,ENSG00000112852,ENSG00000113205,ENSG00000114251,ENSG00000120324,ENSG00000169306,ENSG00000272674
1	!	0.0362	1668	33	12	0.364	0.007	GO:0008283	BP	2	cell proliferation	1	ENSG00000109819,ENSG00000114251,ENSG00000115461,ENSG00000118689,ENSG00000120337,ENSG00000135250,ENSG00000135914,ENSG00000162434,ENSG00000164532,ENSG00000165197,ENSG00000172156,ENSG00000189058
1	!	0.0375	1236	25	9	0.36	0.007	GO:0051240	BP	4	positive regulation of multicellular organismal process	2	ENSG00000109819,ENSG00000114251,ENSG00000118689,ENSG00000133048,ENSG00000135914,ENSG00000162434,ENSG00000164532,ENSG00000165197,ENSG00000172156
1	!	0.0377	356	43	7	0.163	0.02	GO:0030335	BP	5	positive regulation of cell migration	4	ENSG00000076706,ENSG00000114251,ENSG00000120337,ENSG00000154229,ENSG00000165197,ENSG00000172156,ENSG00000184731
1	!	0.0385	3342	34	17	0.5	0.005	GO:0048869	BP	4	cellular developmental process	2	ENSG00000109819,ENSG00000114251,ENSG00000115461,ENSG00000118689,ENSG00000120337,ENSG00000135250,ENSG00000135914,ENSG00000143631,ENSG00000157766,ENSG00000162434,ENSG00000164532,ENSG00000165197,ENSG00000170627,ENSG00000172156,ENSG00000180447,ENSG00000189058,ENSG00000197181
1	!	0.0425	2	74	2	0.027	1	GO:0034439	BP	9	lipoprotein lipid oxidation	1	ENSG00000174697,ENSG00000189058
1	!	0.0425	2	74	2	0.027	1	GO:0060587	BP	9	regulation of lipoprotein lipid oxidation	2	ENSG00000174697,ENSG00000189058
1	!	0.0436	364	43	7	0.163	0.019	GO:2000147	BP	5	positive regulation of cell motility	3	ENSG00000076706,ENSG00000114251,ENSG00000120337,ENSG00000154229,ENSG00000165197,ENSG00000172156,ENSG00000184731
1	!	0.0438	75	43	3	0.07	0.04	KEGG:01521	keg	8	EGFR tyrosine kinase inhibitor resistance	1	ENSG00000118689,ENSG00000154229,ENSG00000162434
1	!	0.05	42	21	3	0.143	0.071	GO:0060443	BP	10	mammary gland morphogenesis	1	ENSG00000114251,ENSG00000115461,ENSG00000172156
